# Interpretable deep learning architectures for improving drug response prediction performance: myth or reality?

**DOI:** 10.1101/2022.10.03.510614

**Authors:** Yihui Li, David Earl Hostallero, Amin Emad

## Abstract

Motivation: Recent advances in deep learning model development have enabled more accurate prediction of drug response in cancer. However, the black-box nature of these models still remains a hurdle in their adoption for precision cancer medicine. Recent efforts have focused on making these models interpretable by incorporating signaling pathway information in model architecture. While these models improve interpretability, it is unclear whether this higher interpretability comes at the cost of less accurate predictions, or a prediction improvement can also be obtained. Results: In this study, we comprehensively and systematically assessed four state-of-the-art interpretable models developed for drug response prediction to answer this question using three pathway collections. Our results showed that models that explicitly incorporate pathway information in the form of a latent layer perform worse compared to models that incorporate this information implicitly. Moreover, in most evaluation setups the best performance is achieved using a simple black-box model. In addition, replacing the signaling pathways with randomly generated pathways shows a comparable performance for the majority of these interpretable models. Our results suggest that new interpretable models are necessary to improve the drug response prediction performance. In addition, the current study provides different baseline models and evaluation setups necessary for such new models to demonstrate their superior prediction performance. Availability and Implementation: Implementation of all methods are provided in https://github.com/Emad-COMBINE-lab/InterpretableAI_for_DRP. Generated uniform datasets are in https://zenodo.org/record/7101665#.YzS79HbMKUk. Contact

Supplementary Information: Online-only supplementary data is available at the journal’s website.
