## Supplementary Table S4 for "Interpretable deep learning architectures for improving drug response prediction performance: myth or reality?"

### Sheet: PCC
	LCO | by_cl | pcc	LDO | by_cl | pcc	LPO | by_cl | pcc
Naïve_Predictor	0.894674	N/A	0.893043
MLP (GEx, T)	0.881786	0.463794	0.881387
MLP (GEx, FP)	0.909607	0.212456	0.926361
PathDNN (GEx, T)	0.879277	0.340902	0.886802
PathDNN_rand (GEx, T)	0.872586	0.285844	0.884658
CDS (GEx, CNV, T)	0.831529	0.441512	0.836736
CDS_rand (GEx, CNV, T)	0.747532	0.204624	0.764438
CDS (GEx, T)	0.834255	0.368484	0.826512
CDS_rand (GEx, T)	0.768997	0.409811	0.7598
HiDRA (GEx, FP)	0.903327	0.280957	0.926458
HiDRA_rand (GEx, FP)	0.902945	0.276534	0.925383
HiDRA (GEx, T)	0.88817	0.308544	0.900481
HiDRA_rand (GEx, T)	0.888748	0.311986	0.899377
PathDSP (GEx, CNV, MuT, FP, T)	0.904504	0.493853	0.924462
PathDSP (GEx, FP)	0.9042	0.100154	0.91967
PathDSP (GEx, T)	0.904978	0.431167	0.912009
PathDSP_rand (GEx, CNV, MuT, FP, T)	0.904579	0.437211	0.926854
PathDSP_rand (GEx, FP)	0.903578	0.121039	0.919874
PathDSP_rand (GEx, T)	0.906205	0.394359	0.913645
RF (GEx, FP)	0.912421	0.357857	0.909036
RF (GEx, T)	0.891413	0.346829	0.868046

### Sheet: SCC
	LCO | by_cl | scc	LDO | by_cl | scc	LPO | by_cl | scc
Naïve_Predictor	0.87082	N/A	0.854736
MLP (GEx, T)	0.857955	0.381907	0.845056
MLP (GEx, FP)	0.888406	0.221755	0.89593
PathDNN (GEx, T)	0.857316	0.341601	0.850567
PathDNN_rand (GEx, T)	0.847676	0.304879	0.848097
CDS (GEx, CNV, T)	0.777434	0.377504	0.775589
CDS_rand (GEx, CNV, T)	0.691	0.260514	0.696294
CDS (GEx, T)	0.788804	0.345017	0.768893
CDS_rand (GEx, T)	0.703662	0.349351	0.691603
HiDRA (GEx, FP)	0.880368	0.260234	0.895734
HiDRA_rand (GEx, FP)	0.880431	0.26067	0.893008
HiDRA (GEx, T)	0.863796	0.355704	0.863392
HiDRA_rand (GEx, T)	0.863877	0.345844	0.862476
PathDSP (GEx, CNV, MuT, FP, T)	0.882511	0.469838	0.892789
PathDSP (GEx, FP)	0.882372	0.138653	0.886959
PathDSP (GEx, T)	0.881935	0.380302	0.87563
PathDSP_rand (GEx, CNV, MuT, FP, T)	0.882151	0.380145	0.895772
PathDSP_rand (GEx, FP)	0.881382	0.150719	0.887136
PathDSP_rand (GEx, T)	0.884757	0.358787	0.879112
RF (GEx, FP)	0.890903	0.324138	0.873142
RF (GEx, T)	0.86674	0.341682	0.82449

### Sheet: C-idx
	LCO | by_cl | pcc	LDO | by_cl | pcc	LPO | by_cl | pcc
Naïve_Predictor	0.852185	N/A	0.852368
MLP (GEx, T)	0.843114	0.634054	0.845223
MLP (GEx, FP)	0.863681	0.580365	0.878957
PathDNN (GEx, T)	0.842414	0.618705	0.849056
PathDNN_rand (GEx, T)	0.836919	0.605257	0.847553
CDS (GEx, CNV, T)	0.799325	0.635642	0.805694
CDS_rand (GEx, CNV, T)	0.753446	0.590609	0.764696
CDS (GEx, T)	0.806757	0.614018	0.803964
CDS_rand (GEx, T)	0.761502	0.617393	0.762193
HiDRA (GEx, FP)	0.858478	0.592223	0.878976
HiDRA_rand (GEx, FP)	0.858434	0.593823	0.876935
HiDRA (GEx, T)	0.847546	0.629393	0.856842
HiDRA_rand (GEx, T)	0.847345	0.625181	0.856685
PathDSP (GEx, CNV, MuT, FP, T)	0.859417	0.670109	0.876536
PathDSP (GEx, FP)	0.859774	0.548408	0.872438
PathDSP (GEx, T)	0.859172	0.637404	0.865079
PathDSP_rand (GEx, CNV, MuT, FP, T)	0.859477	0.633625	0.878988
PathDSP_rand (GEx, FP)	0.858885	0.553094	0.872594
PathDSP_rand (GEx, T)	0.861294	0.628596	0.867032
RF (GEx, FP)	0.865217	0.618043	0.864169
RF (GEx, T)	0.848826	0.616341	0.834918

### Sheet: MSE
	LCO | by_cl | mse	LDO | by_cl | mse	LPO | by_cl | mse
Naïve_Predictor	1.96951	8.06205	3.11307
MLP (GEx, T)	2.06854	7.34948	1.75523
MLP (GEx, FP)	1.69405	8.0045	1.06513
PathDNN (GEx, T)	2.31812	9.56075	1.62456
PathDNN_rand (GEx, T)	2.34351	9.51941	1.65235
CDS (GEx, CNV, T)	2.67653	6.89543	2.26832
CDS_rand (GEx, CNV, T)	3.70131	8.09388	3.13874
CDS (GEx, T)	2.63295	7.51917	2.36709
CDS_rand (GEx, T)	3.47288	7.03731	3.16084
HiDRA (GEx, FP)	1.75382	7.95352	1.09645
HiDRA_rand (GEx, FP)	1.75886	7.96379	1.10785
HiDRA (GEx, T)	1.93499	9.82938	1.4467
HiDRA_rand (GEx, T)	1.9217	9.62988	1.45587
PathDSP (GEx, CNV, MuT, FP, T)	1.78674	6.21903	1.097
PathDSP (GEx, FP)	1.73401	8.77451	1.16355
PathDSP (GEx, T)	1.69965	7.09416	1.28168
PathDSP_rand (GEx, CNV, MuT, FP, T)	1.74477	6.66753	1.06234
PathDSP_rand (GEx, FP)	1.7986	8.64218	1.16293
PathDSP_rand (GEx, T)	1.712	7.12747	1.26086
RF (GEx, FP)	1.53713	7.47844	1.39426
RF (GEx, T)	1.80747	8.95877	1.91108

### Sheet: RMSE
	LCO | by_cl | rmse	LDO | by_cl | rmse	LPO | by_cl | rmse
Naïve_Predictor	1.37265	2.82616	1.7421
MLP (GEx, T)	1.41954	2.68624	1.29366
MLP (GEx, FP)	1.27789	2.81058	1.00333
PathDNN (GEx, T)	1.49431	3.05376	1.2451
PathDNN_rand (GEx, T)	1.50142	3.04984	1.25564
CDS (GEx, CNV, T)	1.62501	2.6063	1.47841
CDS_rand (GEx, CNV, T)	1.91179	2.83033	1.73727
CDS (GEx, T)	1.6027	2.72377	1.5081
CDS_rand (GEx, T)	1.84933	2.63285	1.7433
HiDRA (GEx, FP)	1.29889	2.80751	1.01857
HiDRA_rand (GEx, FP)	1.29866	2.80926	1.02478
HiDRA (GEx, T)	1.36787	3.10956	1.17431
HiDRA_rand (GEx, T)	1.36583	3.07828	1.1777
PathDSP (GEx, CNV, MuT, FP, T)	1.30792	2.47735	1.01976
PathDSP (GEx, FP)	1.29715	2.9441	1.05087
PathDSP (GEx, T)	1.28331	2.64799	1.10276
PathDSP_rand (GEx, CNV, MuT, FP, T)	1.29381	2.56621	1.00249
PathDSP_rand (GEx, FP)	1.31432	2.92305	1.05015
PathDSP_rand (GEx, T)	1.28001	2.65282	1.094
RF (GEx, FP)	1.21843	2.71904	1.14692
RF (GEx, T)	1.32874	2.95531	1.34923

### Sheet: R2
	LCO | by_cl | r2	LDO | by_cl | r2	LPO | by_cl | r2
Naïve_Predictor	0.727455		0.561707
MLP (GEx, T)	0.71554	0.0598191	0.737955
MLP (GEx, FP)	0.767131	-0.0140654	0.839519
PathDNN (GEx, T)	0.684873	-0.217548	0.756526
PathDNN_rand (GEx, T)	0.676178	-0.22227	0.753596
CDS (GEx, CNV, T)	0.632454	0.119345	0.666542
CDS_rand (GEx, CNV, T)	0.493627	-0.0345878	0.545301
CDS (GEx, T)	0.631959	0.0339552	0.650567
CDS_rand (GEx, T)	0.52279	0.0964346	0.542075
HiDRA (GEx, FP)	0.758102	-0.0277872	0.835196
HiDRA_rand (GEx, FP)	0.75752	-0.0226598	0.833682
HiDRA (GEx, T)	0.730254	-0.269872	0.784685
HiDRA_rand (GEx, T)	0.736607	-0.244969	0.782855
PathDSP (GEx, CNV, MuT, FP, T)	0.750978	0.2076	0.836003
PathDSP (GEx, FP)	0.760776	-0.117532	0.826207
PathDSP (GEx, T)	0.764354	0.0856381	0.809023
PathDSP_rand (GEx, CNV, MuT, FP, T)	0.756787	0.14904	0.841388
PathDSP_rand (GEx, FP)	0.749702	-0.102095	0.825468
PathDSP_rand (GEx, T)	0.760828	0.0786105	0.811388
RF (GEx, FP)	0.786521	0.0523717	0.792159
RF (GEx, T)	0.750675	-0.141429	0.715245

### Sheet: description
Model Name	CCL Feature	Drug Feature	Is Original Model
Naïve_Predictor	NA	NA
MLP (GEx, T)	GEx	T
MLP (GEx, FP)	GEx	FP
PathDNN (GEx, T)	GEx	T	ü
PathDNN_rand (GEx, T)	GEx	T
CDS (GEx, CNV, T)	GEx, CNV	T	ü
CDS_rand (GEx, CNV, T)	GEx, CNV	T
CDS (GEx, T)	GEx	T
CDS_rand (GEx, T)	GEx	T
HiDRA (GEx, FP)	GEx	FP	ü
HiDRA_rand (GEx, FP)	GEx	FP
HiDRA (GEx, T)	GEx	T
HiDRA_rand (GEx, T)	GEx	T
PathDSP (GEx, CNV, MuT, FP, T)	GEx, Mut, CNV	FP, T	ü
PathDSP (GEx, FP)	GEx	FP
PathDSP (GEx, T)	GEx	T
PathDSP_rand (GEx, CNV, MuT, FP, T)	GEx, Mut, CNV	FP, T
PathDSP_rand (GEx, FP)	GEx	FP
PathDSP_rand (GEx, T)	GEx	T
RF (GEx, FP)	GEx	FP
RF (GEx, T)	GEx	T
