## Supplementary Table S5 for "Interpretable deep learning architectures for improving drug response prediction performance: myth or reality?"

### Sheet: LCO_SCC
	PathDSP (GEx, T)	RF (GEx, T)	HiDRA (GEx, T)	Naïve Predictor	MLP (GEx, T)	PathDNN (GEx,T)	CDS (GEx, T)
PathDSP (GEx, T)	N/A	1.08048e-22	1.38929e-23	5.03355e-11	2.80469e-25	4.49174e-24	4.57287e-33
RF (GEx, T)	N/A	N/A	0.0291316	0.00815091	1.56707e-10	5.43051e-08	4.29332e-33
HiDRA (GEx, T)	N/A	N/A	N/A	0.000810972	4.51853e-08	2.32528e-06	5.61232e-33
Naïve Predictor	N/A	N/A	N/A	N/A	1.11379e-08	3.7005e-08	1.90654e-32
MLP (GEx, T)	N/A	N/A	N/A	N/A	N/A	0.95101	8.18534e-33
PathDNN (GEx,T)	N/A	N/A	N/A	N/A	N/A	N/A	7.83791e-32
	PathDSP (GEx, T)	RF (GEx, T)	HiDRA (GEx, T)	Naïve Predictor	MLP (GEx, T)	PathDNN (GEx,T)	CDS (GEx, T)
PathDSP (GEx, T)	N/A	PathDSP	PathDSP	PathDSP	PathDSP	PathDSP	PathDSP
RF (GEx, T)	N/A	N/A	RF	NP	RF	RF	RF
HiDRA (GEx, T)	N/A	N/A	N/A	NP	HiDRA	HiDRA	HiDRA
Naïve Predictor	N/A	N/A	N/A	N/A	NP	NP	NP
MLP (GEx, T)	N/A	N/A	N/A	N/A	N/A	MLP	MLP
PathDNN (GEx,T)	N/A	N/A	N/A	N/A	N/A	N/A	PathDNN
Note: Top table shows p-values obtained using a two-sided Wilcoxon signed-rank test, while the bottom table shows the model that performed better (i.e., direction).

### Sheet: LDO_SCC
	PathDSP (GEx, T)	RF (GEx, T)	HiDRA (GEx, T)	Naïve Predictor	MLP (GEx, T)	PathDNN (GEx,T)	CDS (GEx, T)
PathDSP (GEx, T)	N/A	8.42359e-15	1.44713e-09	N/A	0.257035	6.25257e-13	9.89212e-16
RF (GEx, T)	N/A	N/A	0.000229649	N/A	4.48873e-37	0.505421	0.419839
HiDRA (GEx, T)	N/A	N/A	N/A	N/A	1.73931e-09	0.00037502	0.000114206
Naïve Predictor	N/A	N/A	N/A	N/A	N/A	N/A	N/A
MLP (GEx, T)	N/A	N/A	N/A	N/A	N/A	1.9187e-24	1.22739e-32
PathDNN (GEx,T)	N/A	N/A	N/A	N/A	N/A	N/A	0.170868
	PathDSP (GEx, T)	RF (GEx, T)	HiDRA (GEx, T)	Naïve Predictor	MLP (GEx, T)	PathDNN (GEx,T)	CDS (GEx, T)
PathDSP (GEx, T)	N/A	PathDSP	PathDSP	N/A	PathDSP	PathDSP	PathDSP
RF (GEx, T)	N/A	N/A	HiDRA	N/A	MLP	RF	CDS
HiDRA (GEx, T)	N/A	N/A	N/A	N/A	MLP	HiDRA	HiDRA
Naïve Predictor	N/A	N/A	N/A	N/A	N/A	N/A	N/A
MLP (GEx, T)	N/A	N/A	N/A	N/A	N/A	MLP	MLP
PathDNN (GEx,T)	N/A	N/A	N/A	N/A	N/A	N/A	CDS
Note: Top table shows p-values obtained using a two-sided Wilcoxon signed-rank test, while the bottom table shows the model that performed better (i.e., direction).

### Sheet: LPO_SCC
	PathDSP (GEx, T)	RF (GEx, T)	HiDRA (GEx, T)	Naïve Predictor	MLP (GEx, T)	PathDNN (GEx,T)	CDS (GEx, T)
PathDSP (GEx, T)	N/A	7.22105e-97	1.25131e-12	4.30296e-32	2.28328e-48	4.93101e-39	9.33804e-142
RF (GEx, T)	N/A	N/A	3.8085e-91	4.08171e-42	2.68767e-30	1.12426e-44	5.24402e-82
HiDRA (GEx, T)	N/A	N/A	N/A	0.000672146	5.74645e-40	2.10087e-24	7.25976e-139
Naïve Predictor	N/A	N/A	N/A	N/A	5.19247e-07	0.00318119	3.32956e-123
MLP (GEx, T)	N/A	N/A	N/A	N/A	N/A	0.000242477	8.94298e-114
PathDNN (GEx,T)	N/A	N/A	N/A	N/A	N/A	N/A	6.64971e-120
	PathDSP (GEx, T)	RF (GEx, T)	HiDRA (GEx, T)	Naïve Predictor	MLP (GEx, T)	PathDNN (GEx,T)	CDS (GEx, T)
PathDSP (GEx, T)	N/A	PathDSP	PathDSP	PathDSP	PathDSP	PathDSP	PathDSP
RF (GEx, T)	N/A	N/A	HiDRA	NP	MLP	PathDNN	RF
HiDRA (GEx, T)	N/A	N/A	N/A	HiDRA	HiDRA	HiDRA	HiDRA
Naïve Predictor	N/A	N/A	N/A	N/A	NP	NP	NP
MLP (GEx, T)	N/A	N/A	N/A	N/A	N/A	PathDNN	MLP
PathDNN (GEx,T)	N/A	N/A	N/A	N/A	N/A	N/A	PathDNN
Note: Top table shows p-values obtained using a two-sided Wilcoxon signed-rank test, while the bottom table shows the model that performed better (i.e., direction).

### Sheet: LCO_Cidx
	PathDSP (GEx, T)	RF (GEx, T)	HiDRA (GEx, T)	Naïve Predictor	MLP (GEx, T)	PathDNN (GEx,T)	CDS (GEx, T)
PathDSP (GEx, T)	N/A	1.05618e-24	3.06094e-25	5.21337e-11	3.88462e-26	1.80747e-25	4.64554e-33
RF (GEx, T)	N/A	N/A	0.0638609	0.000799569	2.4837e-12	1.73428e-09	4.29332e-33
HiDRA (GEx, T)	N/A	N/A	N/A	0.000308749	1.23353e-09	1.81944e-08	5.52464e-33
Naïve Predictor	N/A	N/A	N/A	N/A	1.84327e-10	4.82042e-10	1.81929e-32
MLP (GEx, T)	N/A	N/A	N/A	N/A	N/A	0.712203	6.67278e-33
PathDNN (GEx,T)	N/A	N/A	N/A	N/A	N/A	N/A	1.18902e-31
	PathDSP (GEx, T)	RF (GEx, T)	HiDRA (GEx, T)	Naïve Predictor	MLP (GEx, T)	PathDNN (GEx,T)	CDS (GEx, T)
PathDSP (GEx, T)	N/A	PathDSP	PathDSP	PathDSP	PathDSP	PathDSP	PathDSP
RF (GEx, T)	N/A	N/A	RF	NP	RF	RF	RF
HiDRA (GEx, T)	N/A	N/A	N/A	NP	HiDRA	HiDRA	HiDRA
Naïve Predictor	N/A	N/A	N/A	N/A	NP	NP	NP
MLP (GEx, T)	N/A	N/A	N/A	N/A	N/A	MLP	MLP
PathDNN (GEx,T)	N/A	N/A	N/A	N/A	N/A	N/A	PathDNN
Note: Top table shows p-values obtained using a two-sided Wilcoxon signed-rank test, while the bottom table shows the model that performed better (i.e., direction).

### Sheet: LDO_Cidx
	PathDSP (GEx, T)	RF (GEx, T)	HiDRA (GEx, T)	Naïve Predictor	MLP (GEx, T)	PathDNN (GEx,T)	CDS (GEx, T)
PathDSP (GEx, T)	N/A	5.61488e-26	5.14998e-08	N/A	0.000559238	8.67878e-19	6.29747e-34
RF (GEx, T)	N/A	N/A	1.82315e-17	N/A	2.35429e-46	0.329628	0.00625761
HiDRA (GEx, T)	N/A	N/A	N/A	N/A	0.00715085	1.17701e-11	6.15416e-27
Naïve Predictor	N/A	N/A	N/A	N/A	N/A	N/A	N/A
MLP (GEx, T)	N/A	N/A	N/A	N/A	N/A	8.629e-25	4.00231e-57
PathDNN (GEx,T)	N/A	N/A	N/A	N/A	N/A	N/A	0.000835596
	PathDSP (GEx, T)	RF (GEx, T)	HiDRA (GEx, T)	Naïve Predictor	MLP (GEx, T)	PathDNN (GEx,T)	CDS (GEx, T)
PathDSP (GEx, T)	N/A	PathDSP	PathDSP	N/A	PathDSP	PathDSP	PathDSP
RF (GEx, T)	N/A	N/A	HiDRA	N/A	MLP	PathDNN	RF
HiDRA (GEx, T)	N/A	N/A	N/A	N/A	MLP	HiDRA	HiDRA
Naïve Predictor	N/A	N/A	N/A	N/A	N/A	N/A	N/A
MLP (GEx, T)	N/A	N/A	N/A	N/A	N/A	MLP	MLP
PathDNN (GEx,T)	N/A	N/A	N/A	N/A	N/A	N/A	PathDNN
Note: Top table shows p-values obtained using a two-sided Wilcoxon signed-rank test, while the bottom table shows the model that performed better (i.e., direction).

### Sheet: LPO_Cidx
	PathDSP (GEx, T)	RF (GEx, T)	HiDRA (GEx, T)	Naïve Predictor	MLP (GEx, T)	PathDNN (GEx,T)	CDS (GEx, T)
PathDSP (GEx, T)	N/A	6.65666e-98	5.19748e-15	4.23459e-33	7.16628e-54	5.43249e-40	3.17446e-142
RF (GEx, T)	N/A	N/A	1.01735e-83	3.13955e-42	1.99788e-23	3.46498e-39	5.31732e-84
HiDRA (GEx, T)	N/A	N/A	N/A	0.00107789	2.10402e-40	1.63335e-22	4.06963e-138
Naïve Predictor	N/A	N/A	N/A	N/A	2.20185e-08	0.00249341	1.49351e-124
MLP (GEx, T)	N/A	N/A	N/A	N/A	N/A	3.12695e-05	5.98524e-111
PathDNN (GEx,T)	N/A	N/A	N/A	N/A	N/A	N/A	2.75237e-119
	PathDSP (GEx, T)	RF (GEx, T)	HiDRA (GEx, T)	Naïve Predictor	MLP (GEx, T)	PathDNN (GEx,T)	CDS (GEx, T)
PathDSP (GEx, T)	N/A	PathDSP	PathDSP	PathDSP	PathDSP	PathDSP	PathDSP
RF (GEx, T)	N/A	N/A	HiDRA	NP	MLP	PathDNN	RF
HiDRA (GEx, T)	N/A	N/A	N/A	HiDRA	HiDRA	HiDRA	HiDRA
Naïve Predictor	N/A	N/A	N/A	N/A	NP	NP	NP
MLP (GEx, T)	N/A	N/A	N/A	N/A	N/A	PathDNN	MLP
PathDNN (GEx,T)	N/A	N/A	N/A	N/A	N/A	N/A	PathDNN
Note: Top table shows p-values obtained using a two-sided Wilcoxon signed-rank test, while the bottom table shows the model that performed better (i.e., direction).

### Sheet: LCO_RMSE
	PathDSP (GEx, T)	RF (GEx, T)	HiDRA (GEx, T)	Naïve Predictor	MLP (GEx, T)	PathDNN (GEx,T)	CDS (GEx, T)
PathDSP (GEx, T)	N/A	1.32946e-06	3.06548e-10	4.4421e-06	2.62206e-16	7.1067e-19	2.39593e-30
RF (GEx, T)	N/A	N/A	0.000318213	0.120125	1.48564e-12	3.38505e-15	3.0034e-30
HiDRA (GEx, T)	N/A	N/A	N/A	0.858897	0.000128108	2.56731e-10	1.17897e-25
Naïve Predictor	N/A	N/A	N/A	N/A	0.000586219	6.65047e-06	2.87457e-20
MLP (GEx, T)	N/A	N/A	N/A	N/A	N/A	0.00218359	4.09802e-21
PathDNN (GEx,T)	N/A	N/A	N/A	N/A	N/A	N/A	2.45441e-08
	PathDSP (GEx, T)	RF (GEx, T)	HiDRA (GEx, T)	Naïve Predictor	MLP (GEx, T)	PathDNN (GEx,T)	CDS (GEx, T)
PathDSP (GEx, T)	N/A	PathDSP	PathDSP	PathDSP	PathDSP	PathDSP	PathDSP
RF (GEx, T)	N/A	N/A	RF	RF	RF	RF	RF
HiDRA (GEx, T)	N/A	N/A	N/A	NP	HiDRA	HiDRA	HiDRA
Naïve Predictor	N/A	N/A	N/A	N/A	NP	NP	NP
MLP (GEx, T)	N/A	N/A	N/A	N/A	N/A	MLP	MLP
PathDNN (GEx,T)	N/A	N/A	N/A	N/A	N/A	N/A	PathDNN
Note: Top table shows p-values obtained using a two-sided Wilcoxon signed-rank test, while the bottom table shows the model that performed better (i.e., direction).

### Sheet: LDO_RMSE
	PathDSP (GEx, T)	RF (GEx, T)	HiDRA (GEx, T)	Naïve Predictor	MLP (GEx, T)	PathDNN (GEx,T)	CDS (GEx, T)
PathDSP (GEx, T)	N/A	1.74578e-83	1.49156e-137	1.58551e-91	0.0123639	2.09186e-96	2.92067e-21
RF (GEx, T)	N/A	N/A	6.85011e-42	9.9398e-27	1.46339e-81	1.66921e-18	6.31242e-85
HiDRA (GEx, T)	N/A	N/A	N/A	5.68064e-94	6.42415e-131	0.000234137	1.05695e-143
Naïve Predictor	N/A	N/A	N/A	N/A	6.27004e-47	1.55576e-52	8.6526e-49
MLP (GEx, T)	N/A	N/A	N/A	N/A	N/A	3.87246e-103	3.60748e-11
PathDNN (GEx,T)	N/A	N/A	N/A	N/A	N/A	N/A	3.02865e-117
	PathDSP (GEx, T)	RF (GEx, T)	HiDRA (GEx, T)	Naïve Predictor	MLP (GEx, T)	PathDNN (GEx,T)	CDS (GEx, T)
PathDSP (GEx, T)	N/A	PathDSP	PathDSP	PathDSP	PathDSP	PathDSP	PathDSP
RF (GEx, T)	N/A	N/A	RF	NP	MLP	RF	CDS
HiDRA (GEx, T)	N/A	N/A	N/A	NP	MLP	PathDNN	CDS
Naïve Predictor	N/A	N/A	N/A	N/A	MLP	NP	CDS
MLP (GEx, T)	N/A	N/A	N/A	N/A	N/A	MLP	MLP
PathDNN (GEx,T)	N/A	N/A	N/A	N/A	N/A	N/A	CDS
Note: Top table shows p-values obtained using a two-sided Wilcoxon signed-rank test, while the bottom table shows the model that performed better (i.e., direction).

### Sheet: LPO_RMSE
	PathDSP (GEx, T)	RF (GEx, T)	HiDRA (GEx, T)	Naïve Predictor	MLP (GEx, T)	PathDNN (GEx,T)	CDS (GEx, T)
PathDSP (GEx, T)	N/A	5.57978e-124	1.37016e-25	4.83326e-157	4.21379e-97	2.48666e-67	9.75478e-148
RF (GEx, T)	N/A	N/A	2.91738e-113	3.12689e-134	6.92009e-17	1.00684e-54	2.24773e-57
HiDRA (GEx, T)	N/A	N/A	N/A	8.5634e-155	2.66989e-75	1.45273e-40	1.91423e-141
Naïve Predictor	N/A	N/A	N/A	N/A	7.04103e-142	1.0128e-146	5.46792e-81
MLP (GEx, T)	N/A	N/A	N/A	N/A	N/A	3.22498e-16	4.25873e-86
PathDNN (GEx,T)	N/A	N/A	N/A	N/A	N/A	N/A	1.15007e-107
	PathDSP (GEx, T)	RF (GEx, T)	HiDRA (GEx, T)	Naïve Predictor	MLP (GEx, T)	PathDNN (GEx,T)	CDS (GEx, T)
PathDSP (GEx, T)	N/A	PathDSP	PathDSP	PathDSP	PathDSP	PathDSP	PathDSP
RF (GEx, T)	N/A	N/A	HiDRA	RF	MLP	PathDNN	RF
HiDRA (GEx, T)	N/A	N/A	N/A	HiDRA	HiDRA	HiDRA	HiDRA
Naïve Predictor	N/A	N/A	N/A	N/A	MLP	PathDNN	CDS
MLP (GEx, T)	N/A	N/A	N/A	N/A	N/A	PathDNN	MLP
PathDNN (GEx,T)	N/A	N/A	N/A	N/A	N/A	N/A	PathDNN
Note: Top table shows p-values obtained using a two-sided Wilcoxon signed-rank test, while the bottom table shows the model that performed better (i.e., direction).
