## Supplementary Table S6 for "Interpretable deep learning architectures for improving drug response prediction performance: myth or reality?"

### Sheet: LCO_SCC
	PathDSP (GEx, CNV, Mut, FP, T)	PathDSP (GEx, T)	PathDSP (GEx, FP)	CDS (GEx, CNV, T)	CDS (GEx, T)
PathDSP (GEx, CNV, Mut, FP, T)	N/A	0.733955	0.521832	N/A	N/A
PathDSP (GEx, T)	N/A	N/A	0.867635	N/A	N/A
PathDSP (GEx, FP)	N/A	N/A	N/A	N/A	N/A
CDS (GEx, CNV, T)	N/A	N/A	N/A	N/A	2.35127e-11
CDS (GEx, T)	N/A	N/A	N/A	N/A	N/A
	PathDSP (GEx, CNV, Mut, FP, T)	PathDSP (GEx, T)	PathDSP (GEx, FP)	CDS (GEx, CNV, T)	CDS (GEx, T)
PathDSP (GEx, CNV, Mut, FP, T)	N/A	PathDSP (GEx, CNV, Mut, FP, T)	PathDSP (GEx, FP)	N/A	N/A
PathDSP (GEx, T)	N/A	N/A	PathDSP (GEx, FP)	N/A	N/A
PathDSP (GEx, FP)	N/A	N/A	N/A	N/A	N/A
CDS (GEx, CNV, T)	N/A	N/A	N/A	N/A	CDS (GEx, T)
CDS (GEx, T)	N/A	N/A	N/A	N/A	N/A
Note: Top table shows p-values obtained using a two-sided Wilcoxon signed-rank test, while the bottom table shows the model that performed better (i.e., direction).

### Sheet: LDO_SCC
	PathDSP (GEx, CNV, Mut, FP, T)	PathDSP (GEx, T)	PathDSP (GEx, FP)	CDS (GEx, CNV, T)	CDS (GEx, T)
PathDSP (GEx, CNV, Mut, FP, T)	N/A	1.29863e-77	7.03375e-154	N/A	N/A
PathDSP (GEx, T)	N/A	N/A	4.98996e-125	N/A	N/A
PathDSP (GEx, FP)	N/A	N/A	N/A	N/A	N/A
CDS (GEx, CNV, T)	N/A	N/A	N/A	N/A	1.21909e-24
CDS (GEx, T)	N/A	N/A	N/A	N/A	N/A
	PathDSP (GEx, CNV, Mut, FP, T)	PathDSP (GEx, T)	PathDSP (GEx, FP)	CDS (GEx, CNV, T)	CDS (GEx, T)
PathDSP (GEx, CNV, Mut, FP, T)	N/A	PathDSP (GEx, CNV, Mut, FP, T)	PathDSP (GEx, CNV, Mut, FP, T)	N/A	N/A
PathDSP (GEx, T)	N/A	N/A	PathDSP (GEx, T)	N/A	N/A
PathDSP (GEx, FP)	N/A	N/A	N/A	N/A	N/A
CDS (GEx, CNV, T)	N/A	N/A	N/A	N/A	CDS (GEx, CNV, T)
CDS (GEx, T)	N/A	N/A	N/A	N/A	N/A
Note: Top table shows p-values obtained using a two-sided Wilcoxon signed-rank test, while the bottom table shows the model that performed better (i.e., direction).

### Sheet: LPO_SCC
	PathDSP (GEx, CNV, Mut, FP, T)	PathDSP (GEx, T)	PathDSP (GEx, FP)	CDS (GEx, CNV, T)	CDS (GEx, T)
PathDSP (GEx, CNV, Mut, FP, T)	N/A	1.24798e-32	1.17184e-07	N/A	N/A
PathDSP (GEx, T)	N/A	N/A	7.29002e-24	N/A	N/A
PathDSP (GEx, FP)	N/A	N/A	N/A	N/A	N/A
CDS (GEx, CNV, T)	N/A	N/A	N/A	N/A	0.00337344
CDS (GEx, T)	N/A	N/A	N/A	N/A	N/A
	PathDSP (GEx, CNV, Mut, FP, T)	PathDSP (GEx, T)	PathDSP (GEx, FP)	CDS (GEx, CNV, T)	CDS (GEx, T)
PathDSP (GEx, CNV, Mut, FP, T)	N/A	PathDSP (GEx, CNV, Mut, FP, T)	PathDSP (GEx, CNV, Mut, FP, T)	N/A	N/A
PathDSP (GEx, T)	N/A	N/A	PathDSP (GEx, FP)	N/A	N/A
PathDSP (GEx, FP)	N/A	N/A	N/A	N/A	N/A
CDS (GEx, CNV, T)	N/A	N/A	N/A	N/A	CDS (GEx, CNV, T)
CDS (GEx, T)	N/A	N/A	N/A	N/A	N/A
Note: Top table shows p-values obtained using a two-sided Wilcoxon signed-rank test, while the bottom table shows the model that performed better (i.e., direction).

### Sheet: LCO_Cidx
	PathDSP (GEx, CNV, Mut, FP, T)	PathDSP (GEx, T)	PathDSP (GEx, FP)	CDS (GEx, CNV, T)	CDS (GEx, T)
PathDSP (GEx, CNV, Mut, FP, T)	N/A	0.96455	0.220473	N/A	N/A
PathDSP (GEx, T)	N/A	N/A	0.403182	N/A	N/A
PathDSP (GEx, FP)	N/A	N/A	N/A	N/A	N/A
CDS (GEx, CNV, T)	N/A	N/A	N/A	N/A	4.10815e-14
CDS (GEx, T)	N/A	N/A	N/A	N/A	N/A
	PathDSP (GEx, CNV, Mut, FP, T)	PathDSP (GEx, T)	PathDSP (GEx, FP)	CDS (GEx, CNV, T)	CDS (GEx, T)
PathDSP (GEx, CNV, Mut, FP, T)	N/A	PathDSP (GEx, T)	PathDSP (GEx, FP)	N/A	N/A
PathDSP (GEx, T)	N/A	N/A	PathDSP (GEx, FP)	N/A	N/A
PathDSP (GEx, FP)	N/A	N/A	N/A	N/A	N/A
CDS (GEx, CNV, T)	N/A	N/A	N/A	N/A	CDS (GEx, T)
CDS (GEx, T)	N/A	N/A	N/A	N/A	N/A
Note: Top table shows p-values obtained using a two-sided Wilcoxon signed-rank test, while the bottom table shows the model that performed better (i.e., direction).

### Sheet: LDO_Cidx
	PathDSP (GEx, CNV, Mut, FP, T)	PathDSP (GEx, T)	PathDSP (GEx, FP)	CDS (GEx, CNV, T)	CDS (GEx, T)
PathDSP (GEx, CNV, Mut, FP, T)	N/A	1.07631e-65	2.75022e-153	N/A	N/A
PathDSP (GEx, T)	N/A	N/A	3.1673e-122	N/A	N/A
PathDSP (GEx, FP)	N/A	N/A	N/A	N/A	N/A
CDS (GEx, CNV, T)	N/A	N/A	N/A	N/A	6.39855e-71
CDS (GEx, T)	N/A	N/A	N/A	N/A	N/A
	PathDSP (GEx, CNV, Mut, FP, T)	PathDSP (GEx, T)	PathDSP (GEx, FP)	CDS (GEx, CNV, T)	CDS (GEx, T)
PathDSP (GEx, CNV, Mut, FP, T)	N/A	PathDSP (GEx, CNV, Mut, FP, T)	PathDSP (GEx, CNV, Mut, FP, T)	N/A	N/A
PathDSP (GEx, T)	N/A	N/A	PathDSP (GEx, T)	N/A	N/A
PathDSP (GEx, FP)	N/A	N/A	N/A	N/A	N/A
CDS (GEx, CNV, T)	N/A	N/A	N/A	N/A	CDS (GEx, CNV, T)
CDS (GEx, T)	N/A	N/A	N/A	N/A	N/A
Note: Top table shows p-values obtained using a two-sided Wilcoxon signed-rank test, while the bottom table shows the model that performed better (i.e., direction).

### Sheet: LPO_Cidx
	PathDSP (GEx, CNV, Mut, FP, T)	PathDSP (GEx, T)	PathDSP (GEx, FP)	CDS (GEx, CNV, T)	CDS (GEx, T)
PathDSP (GEx, CNV, Mut, FP, T)	N/A	4.02952e-33	1.74786e-07	N/A	N/A
PathDSP (GEx, T)	N/A	N/A	1.15372e-21	N/A	N/A
PathDSP (GEx, FP)	N/A	N/A	N/A	N/A	N/A
CDS (GEx, CNV, T)	N/A	N/A	N/A	N/A	0.158982
CDS (GEx, T)	N/A	N/A	N/A	N/A	N/A
	PathDSP (GEx, CNV, Mut, FP, T)	PathDSP (GEx, T)	PathDSP (GEx, FP)	CDS (GEx, CNV, T)	CDS (GEx, T)
PathDSP (GEx, CNV, Mut, FP, T)	N/A	PathDSP (GEx, CNV, Mut, FP, T)	PathDSP (GEx, CNV, Mut, FP, T)	N/A	N/A
PathDSP (GEx, T)	N/A	N/A	PathDSP (GEx, FP)	N/A	N/A
PathDSP (GEx, FP)	N/A	N/A	N/A	N/A	N/A
CDS (GEx, CNV, T)	N/A	N/A	N/A	N/A	CDS (GEx, CNV, T)
CDS (GEx, T)	N/A	N/A	N/A	N/A	N/A
Note: Top table shows p-values obtained using a two-sided Wilcoxon signed-rank test, while the bottom table shows the model that performed better (i.e., direction).

### Sheet: LCO_RMSE
	PathDSP (GEx, CNV, Mut, FP, T)	PathDSP (GEx, T)	PathDSP (GEx, FP)	CDS (GEx, CNV, T)	CDS (GEx, T)
PathDSP (GEx, CNV, Mut, FP, T)	N/A	0.0252269	0.545027	N/A	N/A
PathDSP (GEx, T)	N/A	N/A	0.168272	N/A	N/A
PathDSP (GEx, FP)	N/A	N/A	N/A	N/A	N/A
CDS (GEx, CNV, T)	N/A	N/A	N/A	N/A	0.0135879
CDS (GEx, T)	N/A	N/A	N/A	N/A	N/A
	PathDSP (GEx, CNV, Mut, FP, T)	PathDSP (GEx, T)	PathDSP (GEx, FP)	CDS (GEx, CNV, T)	CDS (GEx, T)
PathDSP (GEx, CNV, Mut, FP, T)	N/A	PathDSP (GEx, T)	PathDSP (GEx, FP)	N/A	N/A
PathDSP (GEx, T)	N/A	N/A	PathDSP (GEx, T)	N/A	N/A
PathDSP (GEx, FP)	N/A	N/A	N/A	N/A	N/A
CDS (GEx, CNV, T)	N/A	N/A	N/A	N/A	CDS (GEx, T)
CDS (GEx, T)	N/A	N/A	N/A	N/A	N/A
Note: Top table shows p-values obtained using a two-sided Wilcoxon signed-rank test, while the bottom table shows the model that performed better (i.e., direction).

### Sheet: LDO_RMSE
	PathDSP (GEx, CNV, Mut, FP, T)	PathDSP (GEx, T)	PathDSP (GEx, FP)	CDS (GEx, CNV, T)	CDS (GEx, T)
PathDSP (GEx, CNV, Mut, FP, T)	N/A	4.40828e-98	2.04628e-154	N/A	N/A
PathDSP (GEx, T)	N/A	N/A	2.21296e-115	N/A	N/A
PathDSP (GEx, FP)	N/A	N/A	N/A	N/A	N/A
CDS (GEx, CNV, T)	N/A	N/A	N/A	N/A	1.17371e-87
CDS (GEx, T)	N/A	N/A	N/A	N/A	N/A
	PathDSP (GEx, CNV, Mut, FP, T)	PathDSP (GEx, T)	PathDSP (GEx, FP)	CDS (GEx, CNV, T)	CDS (GEx, T)
PathDSP (GEx, CNV, Mut, FP, T)	N/A	PathDSP (GEx, CNV, Mut, FP, T)	PathDSP (GEx, CNV, Mut, FP, T)	N/A	N/A
PathDSP (GEx, T)	N/A	N/A	PathDSP (GEx, T)	N/A	N/A
PathDSP (GEx, FP)	N/A	N/A	N/A	N/A	N/A
CDS (GEx, CNV, T)	N/A	N/A	N/A	N/A	CDS (GEx, CNV, T)
CDS (GEx, T)	N/A	N/A	N/A	N/A	N/A
Note: Top table shows p-values obtained using a two-sided Wilcoxon signed-rank test, while the bottom table shows the model that performed better (i.e., direction).

### Sheet: LPO_RMSE
	PathDSP (GEx, CNV, Mut, FP, T)	PathDSP (GEx, T)	PathDSP (GEx, FP)	CDS (GEx, CNV, T)	CDS (GEx, T)
PathDSP (GEx, CNV, Mut, FP, T)	N/A	3.77529e-42	1.10337e-09	N/A	N/A
PathDSP (GEx, T)	N/A	N/A	1.60732e-29	N/A	N/A
PathDSP (GEx, FP)	N/A	N/A	N/A	N/A	N/A
CDS (GEx, CNV, T)	N/A	N/A	N/A	N/A	0.00115269
CDS (GEx, T)	N/A	N/A	N/A	N/A	N/A
	PathDSP (GEx, CNV, Mut, FP, T)	PathDSP (GEx, T)	PathDSP (GEx, FP)	CDS (GEx, CNV, T)	CDS (GEx, T)
PathDSP (GEx, CNV, Mut, FP, T)	N/A	PathDSP (GEx, CNV, Mut, FP, T)	PathDSP (GEx, CNV, Mut, FP, T)	N/A	N/A
PathDSP (GEx, T)	N/A	N/A	PathDSP (GEx, FP)	N/A	N/A
PathDSP (GEx, FP)	N/A	N/A	N/A	N/A	N/A
CDS (GEx, CNV, T)	N/A	N/A	N/A	N/A	CDS (GEx, CNV, T)
CDS (GEx, T)	N/A	N/A	N/A	N/A	N/A
Note: Top table shows p-values obtained using a two-sided Wilcoxon signed-rank test, while the bottom table shows the model that performed better (i.e., direction).
