## Supplementary Table S7 for "Interpretable deep learning architectures for improving drug response prediction performance: myth or reality?"

### Sheet: PCC
	LCO | by_cl | pcc	LDO | by_cl | pcc	LPO | by_cl | pcc
Naïve_Predictor	0.895553	N/A	0.890009
MLP (GEx, T)	0.877604	0.266861	0.880319
MLP (GEx, FP)	0.913258	0.33775	0.924665
PathDNN (GEx, T)	0.880109	0.101195	0.882602
PathDNN_rand (GEx, T)	0.866409	0.191183	0.87499
CDS (GEx, CNV, T)	0.81078	0.387258	0.828933
CDS_rand (GEx, CNV, T)	0.758268	0.188702	0.763571
CDS (GEx, T)	0.78219	0.132257	0.78835
CDS_rand (GEx, T)	0.743905	0.162534	0.701867
HiDRA (GEx, FP)	0.906286	0.302362	0.924301
HiDRA_rand (GEx, FP)	0.905199	0.29012	0.923714
HiDRA (GEx, T)	0.88051	0.261522	0.888527
HiDRA_rand (GEx, T)	0.881571	0.267595	0.888949
PathDSP (GEx, CNV, MuT, FP, T)	0.90405	0.434201	0.923928
PathDSP (GEx, FP)	0.908922	0.271592	0.921777
PathDSP (GEx, T)	0.904277	0.282701	0.914157
PathDSP_rand (GEx, CNV, MuT, FP, T)	0.903054	0.45297	0.924718
PathDSP_rand (GEx, FP)	0.907861	0.280764	0.92235
PathDSP_rand (GEx, T)	0.903176	0.293844	0.91658
RF (GEx, FP)	0.912998	0.382817	0.907745
RF (GEx, T)	0.888008	0.38519	0.856133

### Sheet: SCC
	LCO | by_cl | scc	LDO | by_cl | scc	LPO | by_cl | scc
Naïve_Predictor	0.869683	N/A	0.852116
MLP (GEx, T)	0.854766	0.289822	0.847227
MLP (GEx, FP)	0.890197	0.131684	0.893695
PathDNN (GEx, T)	0.858023	0.0823713	0.846617
PathDNN_rand (GEx, T)	0.843156	0.212319	0.837731
CDS (GEx, CNV, T)	0.76959	0.281654	0.778184
CDS_rand (GEx, CNV, T)	0.699496	0.154684	0.703368
CDS (GEx, T)	0.736813	0.142992	0.724228
CDS_rand (GEx, T)	0.693798	0.180689	0.643063
HiDRA (GEx, FP)	0.883621	0.115815	0.892045
HiDRA_rand (GEx, FP)	0.881636	0.129048	0.890949
HiDRA (GEx, T)	0.855968	0.316613	0.85311
HiDRA_rand (GEx, T)	0.857046	0.326307	0.853756
PathDSP (GEx, CNV, MuT, FP, T)	0.881014	0.248015	0.892181
PathDSP (GEx, FP)	0.885336	0.219805	0.889837
PathDSP (GEx, T)	0.881174	0.305277	0.879077
PathDSP_rand (GEx, CNV, MuT, FP, T)	0.879802	0.31927	0.892875
PathDSP_rand (GEx, FP)	0.88449	0.234523	0.890231
PathDSP_rand (GEx, T)	0.879677	0.236476	0.883003
RF (GEx, FP)	0.890132	0.205465	0.872198
RF (GEx, T)	0.865409	0.386625	0.817081

### Sheet: C-idx
	LCO | by_cl | scc	LDO | by_cl | scc	LPO | by_cl | scc
Naïve_Predictor	0.851377	N/A	0.851242
MLP (GEx, T)	0.840361	0.601119	0.846851
MLP (GEx, FP)	0.864796	0.545753	0.877676
PathDNN (GEx, T)	0.842095	0.529634	0.846601
PathDNN_rand (GEx, T)	0.833174	0.574698	0.841672
CDS (GEx, CNV, T)	0.792351	0.59738	0.809177
CDS_rand (GEx, CNV, T)	0.756776	0.551751	0.768893
CDS (GEx, T)	0.779017	0.548169	0.780909
CDS_rand (GEx, T)	0.756077	0.562211	0.739974
HiDRA (GEx, FP)	0.860217	0.539931	0.877358
HiDRA_rand (GEx, FP)	0.858981	0.545148	0.876557
HiDRA (GEx, T)	0.840921	0.60985	0.850929
HiDRA_rand (GEx, T)	0.841816	0.613647	0.851337
PathDSP (GEx, CNV, MuT, FP, T)	0.858657	0.584784	0.876526
PathDSP (GEx, FP)	0.861886	0.576421	0.875838
PathDSP (GEx, T)	0.858042	0.60842	0.868416
PathDSP_rand (GEx, CNV, MuT, FP, T)	0.857665	0.610174	0.878067
PathDSP_rand (GEx, FP)	0.861119	0.581089	0.875771
PathDSP_rand (GEx, T)	0.857537	0.584691	0.870667
RF (GEx, FP)	0.864684	0.568711	0.863892
RF (GEx, T)	0.847075	0.637859	0.830384

### Sheet: MSE
	LCO | by_cl | mse	LDO | by_cl | mse	LPO | by_cl | mse
Naïve_Predictor	1.95755	6.78495	3.11315
MLP (GEx, T)	2.09186	6.96477	1.76175
MLP (GEx, FP)	1.6393	6.27201	1.07099
PathDNN (GEx, T)	2.13027	7.19623	1.65903
PathDNN_rand (GEx, T)	2.6029	6.7858	1.7413
CDS (GEx, CNV, T)	2.99408	6.21744	2.32409
CDS_rand (GEx, CNV, T)	3.60789	7.10779	3.16661
CDS (GEx, T)	3.31229	6.80163	2.82616
CDS_rand (GEx, T)	3.80276	6.83317	3.84537
HiDRA (GEx, FP)	1.71596	6.40158	1.08957
HiDRA_rand (GEx, FP)	1.74014	6.50089	1.10667
HiDRA (GEx, T)	2.05367	6.83189	1.55632
HiDRA_rand (GEx, T)	2.04816	6.89289	1.56304
PathDSP (GEx, CNV, MuT, FP, T)	1.7615	5.72634	1.08672
PathDSP (GEx, FP)	1.63628	6.62598	1.11312
PathDSP (GEx, T)	1.73008	7.20122	1.22041
PathDSP_rand (GEx, CNV, MuT, FP, T)	1.77577	5.57896	1.06188
PathDSP_rand (GEx, FP)	1.70524	6.6024	1.10171
PathDSP_rand (GEx, T)	1.7762	6.83314	1.19335
RF (GEx, FP)	1.5289	5.86908	1.43796
RF (GEx, T)	1.86311	5.69677	2.05368

### Sheet: RMSE
	LCO | by_cl | rmse	LDO | by_cl | rmse	LPO | by_cl | rmse
Naïve_Predictor	1.36768	2.58868	1.73996
MLP (GEx, T)	1.42872	2.61912	1.29592
MLP (GEx, FP)	1.25242	2.48368	1.00572
PathDNN (GEx, T)	1.4364	2.66297	1.25833
PathDNN_rand (GEx, T)	1.5767	2.58172	1.28918
CDS (GEx, CNV, T)	1.71045	2.47689	1.49133
CDS_rand (GEx, CNV, T)	1.88225	2.63414	1.73932
CDS (GEx, T)	1.80435	2.58843	1.64678
CDS_rand (GEx, T)	1.93366	2.59452	1.91751
HiDRA (GEx, FP)	1.27804	2.50693	1.01463
HiDRA_rand (GEx, FP)	1.29132	2.52716	1.02241
HiDRA (GEx, T)	1.41301	2.58853	1.21911
HiDRA_rand (GEx, T)	1.40884	2.60041	1.22161
PathDSP (GEx, CNV, MuT, FP, T)	1.29818	2.3761	1.01276
PathDSP (GEx, FP)	1.25363	2.55193	1.0245
PathDSP (GEx, T)	1.28773	2.66866	1.07259
PathDSP_rand (GEx, CNV, MuT, FP, T)	1.30563	2.34341	1.00115
PathDSP_rand (GEx, FP)	1.27753	2.54702	1.01952
PathDSP_rand (GEx, T)	1.30296	2.59112	1.06133
RF (GEx, FP)	1.21474	2.40358	1.16087
RF (GEx, T)	1.35021	2.36852	1.39725

### Sheet: R2
	LCO | by_cl | r2	LDO | by_cl | r2	LPO | by_cl | r2
Naïve_Predictor	0.728511		0.39322
MLP (GEx, T)	0.710402	-0.0941793	-0.0426971
MLP (GEx, FP)	0.774237	0.00363756	0.775254
PathDNN (GEx, T)	0.706093	-0.135552	0.473366
PathDNN_rand (GEx, T)	0.638802	-0.06114	0.308672
CDS (GEx, CNV, T)	0.585613	0.00455006	-0.501686
CDS_rand (GEx, CNV, T)	0.502342	-0.1059	-0.24106
CDS (GEx, T)	0.545353	-0.0679152	0.0232331
CDS_rand (GEx, T)	0.478123	-0.0747809	-0.165831
HiDRA (GEx, FP)	0.755133	-0.00471512	0.823566
HiDRA_rand (GEx, FP)	0.757373	-0.0217259	0.775264
HiDRA (GEx, T)	0.715185	-0.0734381	0.554322
HiDRA_rand (GEx, T)	0.718565	-0.0851622	0.569934
PathDSP (GEx, CNV, MuT, FP, T)	0.754488	0.0753792	0.813754
PathDSP (GEx, FP)	0.771063	-0.0494894	0.777699
PathDSP (GEx, T)	0.75905	-0.198387	0.71423
PathDSP_rand (GEx, CNV, MuT, FP, T)	0.753254	0.102769	0.773341
PathDSP_rand (GEx, FP)	0.762693	-0.0523033	0.789636
PathDSP_rand (GEx, T)	0.753345	-0.109321	0.712295
RF (GEx, FP)	0.787392	0.0768227	0.675168
RF (GEx, T)	0.742653	0.111575	0.566104

### Sheet: description
Model Name	CCL Feature	Drug Feature	Is Original Model
Naïve_Predictor	NA	NA
MLP (GEx, T)	GEx	T
MLP (GEx, FP)	GEx	FP
PathDNN (GEx, T)	GEx	T	ü
PathDNN_rand (GEx, T)	GEx	T
CDS (GEx, CNV, T)	GEx, CNV	T	ü
CDS_rand (GEx, CNV, T)	GEx, CNV	T
CDS (GEx, T)	GEx	T
CDS_rand (GEx, T)	GEx	T
HiDRA (GEx, FP)	GEx	FP	ü
HiDRA_rand (GEx, FP)	GEx	FP
HiDRA (GEx, T)	GEx	T
HiDRA_rand (GEx, T)	GEx	T
PathDSP (GEx, CNV, MuT, FP, T)	GEx, Mut, CNV	FP, T	ü
PathDSP (GEx, FP)	GEx	FP
PathDSP (GEx, T)	GEx	T
PathDSP_rand (GEx, CNV, MuT, FP, T)	GEx, Mut, CNV	FP, T
PathDSP_rand (GEx, FP)	GEx	FP
PathDSP_rand (GEx, T)	GEx	T
RF (GEx, FP)	GEx	FP
RF (GEx, T)	GEx	T
