## Supplementary Table S8 for "Interpretable deep learning architectures for improving drug response prediction performance: myth or reality?"

### Sheet: PCC
	LCO | by_cl | pcc	LDO | by_cl | pcc	LPO | by_cl | pcc
Naïve_Predictor	0.899416	N/A	0.898571
MLP (GEx, T)	0.880104	0.452581	0.87863
MLP (GEx, FP)	0.912806	0.429286	0.926264
PathDNN (GEx, T)	0.889713	0.278472	0.89756
PathDNN_rand (GEx, T)	0.887025	0.294362	0.89358
CDS (GEx, CNV, T)	0.811088	-0.144922	0.813282
CDS_rand (GEx, CNV, T)	0.789232	-0.193538	0.767248
CDS (GEx, T)	0.804645	0.0783034	0.807205
CDS_rand (GEx, T)	0.757555	0.141209	0.779161
HiDRA (GEx, FP)	0.911227	0.454813	0.936024
HiDRA_rand (GEx, FP)	0.911348	0.440116	0.934106
HiDRA (GEx, T)	0.888393	0.289886	0.90138
HiDRA_rand (GEx, T)	0.888243	0.291391	0.900265
PathDSP (GEx, CNV, MuT, FP, T)	0.906673	0.421046	0.934585
PathDSP (GEx, FP)	0.909525	0.358824	0.930238
PathDSP (GEx, T)	0.90648	0.410888	0.920569
PathDSP_rand (GEx, CNV, MuT, FP, T)	0.907197	0.458871	0.937698
PathDSP_rand (GEx, FP)	0.908115	0.376152	0.932704
PathDSP_rand (GEx, T)	0.906663	0.39037	0.924566
RF (GEx, FP)	0.9158	0.364174	0.912922
RF (GEx, T)	0.890909	0.415794	0.867422

### Sheet: SCC
	LCO | by_cl | scc	LDO | by_cl | scc	LPO | by_cl | scc
Naïve_Predictor	0.877441	N/A	0.866215
MLP (GEx, T)	0.861131	0.407066	0.85372
MLP (GEx, FP)	0.893684	0.432759	0.899375
PathDNN (GEx, T)	0.871416	0.215518	0.871827
PathDNN_rand (GEx, T)	0.867228	0.274271	0.866544
CDS (GEx, CNV, T)	0.773665	0.0986788	0.77368
CDS_rand (GEx, CNV, T)	0.74628	0.131658	0.723797
CDS (GEx, T)	0.756235	0.259505	0.762289
CDS_rand (GEx, T)	0.715603	0.125372	0.732883
HiDRA (GEx, FP)	0.891501	0.438259	0.910348
HiDRA_rand (GEx, FP)	0.891476	0.431122	0.908132
HiDRA (GEx, T)	0.868331	0.148892	0.874935
HiDRA_rand (GEx, T)	0.868724	0.141074	0.87348
PathDSP (GEx, CNV, MuT, FP, T)	0.885358	0.331363	0.908119
PathDSP (GEx, FP)	0.890135	0.373393	0.905231
PathDSP (GEx, T)	0.886542	0.318648	0.89477
PathDSP_rand (GEx, CNV, MuT, FP, T)	0.887066	0.335542	0.912732
PathDSP_rand (GEx, FP)	0.888645	0.386584	0.907247
PathDSP_rand (GEx, T)	0.887475	0.283505	0.89907
RF (GEx, FP)	0.896356	0.343227	0.883474
RF (GEx, T)	0.870156	0.331518	0.834465

### Sheet: C-idx
	LCO | by_cl | scc	LDO | by_cl | scc	LPO | by_cl | scc
Naïve_Predictor	0.855732	N/A	0.858289
MLP (GEx, T)	0.843976	0.6381	0.848525
MLP (GEx, FP)	0.866728	0.656104	0.880862
PathDNN (GEx, T)	0.850684	0.576345	0.861023
PathDNN_rand (GEx, T)	0.848168	0.596154	0.857363
CDS (GEx, CNV, T)	0.796629	0.532232	0.803996
CDS_rand (GEx, CNV, T)	0.781603	0.544526	0.777343
CDS (GEx, T)	0.788033	0.587529	0.796807
CDS_rand (GEx, T)	0.764829	0.543272	0.783342
HiDRA (GEx, FP)	0.86526	0.651895	0.888645
HiDRA_rand (GEx, FP)	0.865272	0.64957	0.886601
HiDRA (GEx, T)	0.84853	0.552009	0.863238
HiDRA_rand (GEx, T)	0.848806	0.54906	0.862271
PathDSP (GEx, CNV, MuT, FP, T)	0.861291	0.615265	0.886948
PathDSP (GEx, FP)	0.864733	0.635808	0.885498
PathDSP (GEx, T)	0.861792	0.60977	0.877169
PathDSP_rand (GEx, CNV, MuT, FP, T)	0.86197	0.617003	0.890453
PathDSP_rand (GEx, FP)	0.8637	0.640366	0.886148
PathDSP_rand (GEx, T)	0.862378	0.598649	0.880879
RF (GEx, FP)	0.868529	0.624396	0.869566
RF (GEx, T)	0.850123	0.615356	0.838716

### Sheet: MSE
	LCO | by_cl | mse	LDO | by_cl | mse	LPO | by_cl | mse
Naïve_Predictor	1.97879	7.43605	3.21195
MLP (GEx, T)	2.17215	7.4113	1.85119
MLP (GEx, FP)	1.6916	6.45459	1.08969
PathDNN (GEx, T)	1.96278	7.37159	1.57508
PathDNN_rand (GEx, T)	2.07074	7.09048	1.63053
CDS (GEx, CNV, T)	3.07643	8.00356	2.70833
CDS_rand (GEx, CNV, T)	3.3295	7.87603	3.3001
CDS (GEx, T)	3.13848	9.11942	2.79489
CDS_rand (GEx, T)	3.70398	8.59145	3.11767
HiDRA (GEx, FP)	1.68419	6.1187	0.976251
HiDRA_rand (GEx, FP)	1.67827	6.19594	1.0958
HiDRA (GEx, T)	2.00765	7.01969	1.53286
HiDRA_rand (GEx, T)	1.98964	7.02962	1.54292
PathDSP (GEx, CNV, MuT, FP, T)	1.76061	6.17657	0.985244
PathDSP (GEx, FP)	1.72394	6.56203	1.03106
PathDSP (GEx, T)	1.71819	6.25742	1.19595
PathDSP_rand (GEx, CNV, MuT, FP, T)	1.72385	5.86855	0.940047
PathDSP_rand (GEx, FP)	1.74791	6.44131	1.02956
PathDSP_rand (GEx, T)	1.70774	6.27692	1.13613
RF (GEx, FP)	1.54788	6.43719	1.40351
RF (GEx, T)	1.89617	6.61124	2.0521

### Sheet: RMSE
	LCO | by_cl | rmse	LDO | by_cl | rmse	LPO | by_cl | rmse
Naïve_Predictor	1.37676	2.70742	1.77061
MLP (GEx, T)	1.45222	2.70366	1.32986
MLP (GEx, FP)	1.27565	2.51662	1.01814
PathDNN (GEx, T)	1.38118	2.6987	1.2253
PathDNN_rand (GEx, T)	1.41855	2.64203	1.24701
CDS (GEx, CNV, T)	1.74009	2.80904	1.61245
CDS_rand (GEx, CNV, T)	1.81262	2.78739	1.78156
CDS (GEx, T)	1.76026	2.99516	1.64141
CDS_rand (GEx, T)	1.91426	2.90683	1.73168
HiDRA (GEx, FP)	1.27356	2.45775	0.964457
HiDRA_rand (GEx, FP)	1.26734	2.4726	1.02138
HiDRA (GEx, T)	1.39927	2.63463	1.20995
HiDRA_rand (GEx, T)	1.39267	2.6362	1.21329
PathDSP (GEx, CNV, MuT, FP, T)	1.30378	2.4645	0.968356
PathDSP (GEx, FP)	1.28616	2.53923	0.990344
PathDSP (GEx, T)	1.28791	2.48188	1.06678
PathDSP_rand (GEx, CNV, MuT, FP, T)	1.28948	2.40241	0.944204
PathDSP_rand (GEx, FP)	1.29621	2.51535	0.9888
PathDSP_rand (GEx, T)	1.282	2.48318	1.03656
RF (GEx, FP)	1.22368	2.51902	1.15268
RF (GEx, T)	1.36242	2.54874	1.40189

### Sheet: R2
	LCO | by_cl | r2	LDO | by_cl | r2	LPO | by_cl | r2
Naïve_Predictor	0.737269		0.188862
MLP (GEx, T)	0.711706	-0.719925	-0.328895
MLP (GEx, FP)	0.778476	-0.2727	0.44099
PathDNN (GEx, T)	0.741205	-1.26085	-0.157634
PathDNN_rand (GEx, T)	0.72683	-0.640148	-0.309731
CDS (GEx, CNV, T)	0.595205	-1.13389	-0.520893
CDS_rand (GEx, CNV, T)	0.565295	-0.944226	-0.378399
CDS (GEx, T)	0.586604	-2.81128	0.606884
CDS_rand (GEx, T)	0.515326	-1.38632	0.491624
HiDRA (GEx, FP)	0.774116	-0.636497	0.507626
HiDRA_rand (GEx, FP)	0.772466	-0.73067	0.534986
HiDRA (GEx, T)	0.736353	-0.559649	-0.441331
HiDRA_rand (GEx, T)	0.737629	-0.625787	-0.504924
PathDSP (GEx, CNV, MuT, FP, T)	0.765465	-0.180379	0.536212
PathDSP (GEx, FP)	0.770629	-0.423855	0.577104
PathDSP (GEx, T)	0.770673	-0.339413	0.451617
PathDSP_rand (GEx, CNV, MuT, FP, T)	0.770383	-0.445985	0.580517
PathDSP_rand (GEx, FP)	0.767576	-0.343444	0.497374
PathDSP_rand (GEx, T)	0.772309	-0.608781	0.410234
RF (GEx, FP)	0.793967	-0.217119	0.678796
RF (GEx, T)	0.74944	-0.122443	-0.240953

### Sheet: description
Model Name	CCL Feature	Drug Feature	Is Original Model
Naïve_Predictor	NA	NA
MLP (GEx, T)	GEx	T
MLP (GEx, FP)	GEx	FP
PathDNN (GEx, T)	GEx	T	ü
PathDNN_rand (GEx, T)	GEx	T
CDS (GEx, CNV, T)	GEx, CNV	T	ü
CDS_rand (GEx, CNV, T)	GEx, CNV	T
CDS (GEx, T)	GEx	T
CDS_rand (GEx, T)	GEx	T
HiDRA (GEx, FP)	GEx	FP	ü
HiDRA_rand (GEx, FP)	GEx	FP
HiDRA (GEx, T)	GEx	T
HiDRA_rand (GEx, T)	GEx	T
PathDSP (GEx, CNV, MuT, FP, T)	GEx, Mut, CNV	FP, T	ü
PathDSP (GEx, FP)	GEx	FP
PathDSP (GEx, T)	GEx	T
PathDSP_rand (GEx, CNV, MuT, FP, T)	GEx, Mut, CNV	FP, T
PathDSP_rand (GEx, FP)	GEx	FP
PathDSP_rand (GEx, T)	GEx	T
RF (GEx, FP)	GEx	FP
RF (GEx, T)	GEx	T
