## Supplementary Table S9 for "Interpretable deep learning architectures for improving drug response prediction performance: myth or reality?"

### Sheet: LCO_SCC (KEGG)
	PathDNN	CDS	HiDRA	PathDSP
PathDNN	N/A	9.28055e-33	4.86841e-22	2.49165e-24
CDS	N/A	N/A	4.79433e-33	4.87049e-33
HiDRA	N/A	N/A	N/A	0.0912404
PathDSP	N/A	N/A	N/A	N/A
	PathDNN	CDS	HiDRA	PathDSP
PathDNN	N/A	PathDNN	HiDRA	PathDSP
CDS	N/A	N/A	HiDRA	PathDSP
HiDRA	N/A	N/A	N/A	PathDSP
PathDSP	N/A	N/A	N/A	N/A
Note: Top table shows p-values obtained using a two-sided Wilcoxon signed-rank test, while the bottom table shows the model that performed better (i.e., direction).

### Sheet: LCO_Cidx (KEGG)
	PathDNN	CDS	HiDRA	PathDSP
PathDNN	N/A	1.25e-32	4.80028e-24	4.28277e-26
CDS	N/A	N/A	4.64554e-33	4.64554e-33
HiDRA	N/A	N/A	N/A	0.42655
PathDSP	N/A	N/A	N/A	N/A
	PathDNN	CDS	HiDRA	PathDSP
PathDNN	N/A	PathDNN	HiDRA	PathDSP
CDS	N/A	N/A	HiDRA	PathDSP
HiDRA	N/A	N/A	N/A	PathDSP
PathDSP	N/A	N/A	N/A	N/A
Note: Top table shows p-values obtained using a two-sided Wilcoxon signed-rank test, while the bottom table shows the model that performed better (i.e., direction).

### Sheet: LCO_RMSE (KEGG)
	PathDNN	CDS	HiDRA	PathDSP
PathDNN	N/A	2.16684e-10	7.35506e-17	2.57781e-15
CDS	N/A	N/A	7.79073e-29	1.83658e-27
HiDRA	N/A	N/A	N/A	0.345945
PathDSP	N/A	N/A	N/A	N/A
	PathDNN	CDS	HiDRA	PathDSP
PathDNN	N/A	PathDNN	HiDRA	PathDSP
CDS	N/A	N/A	HiDRA	PathDSP
HiDRA	N/A	N/A	N/A	HiDRA
PathDSP	N/A	N/A	N/A	N/A
Note: Top table shows p-values obtained using a two-sided Wilcoxon signed-rank test, while the bottom table shows the model that performed better (i.e., direction).

### Sheet: LCO_SCC (PID)
	PathDNN	CDS	HiDRA	PathDSP
PathDNN	N/A	4.29332e-33	5.35119e-26	2.35422e-25
CDS	N/A	N/A	4.29332e-33	4.29332e-33
HiDRA	N/A	N/A	N/A	0.0639843
PathDSP	N/A	N/A	N/A	N/A
	PathDNN	CDS	HiDRA	PathDSP
PathDNN	N/A	PathDNN	HiDRA	PathDSP
CDS	N/A	N/A	HiDRA	PathDSP
HiDRA	N/A	N/A	N/A	HiDRA
PathDSP	N/A	N/A	N/A	N/A
Note: Top table shows p-values obtained using a two-sided Wilcoxon signed-rank test, while the bottom table shows the model that performed better (i.e., direction).

### Sheet: LCO_Cidx (PID)
	PathDNN	CDS	HiDRA	PathDSP
PathDNN	N/A	4.29326e-33	9.76829e-28	5.97635e-28
CDS	N/A	N/A	4.29326e-33	4.29332e-33
HiDRA	N/A	N/A	N/A	0.0625633
PathDSP	N/A	N/A	N/A	N/A
	PathDNN	CDS	HiDRA	PathDSP
PathDNN	N/A	PathDNN	HiDRA	PathDSP
CDS	N/A	N/A	HiDRA	PathDSP
HiDRA	N/A	N/A	N/A	HiDRA
PathDSP	N/A	N/A	N/A	N/A
Note: Top table shows p-values obtained using a two-sided Wilcoxon signed-rank test, while the bottom table shows the model that performed better (i.e., direction).

### Sheet: LCO_RMSE (PID)
	PathDNN	CDS	HiDRA	PathDSP
PathDNN	N/A	3.99448e-26	4.77274e-17	1.55732e-12
CDS	N/A	N/A	1.49798e-31	2.15585e-30
HiDRA	N/A	N/A	N/A	0.158019
PathDSP	N/A	N/A	N/A	N/A
	PathDNN	CDS	HiDRA	PathDSP
PathDNN	N/A	PathDNN	HiDRA	PathDSP
CDS	N/A	N/A	HiDRA	PathDSP
HiDRA	N/A	N/A	N/A	HiDRA
PathDSP	N/A	N/A	N/A	N/A
Note: Top table shows p-values obtained using a two-sided Wilcoxon signed-rank test, while the bottom table shows the model that performed better (i.e., direction).

### Sheet: LCO_SCC (Reatome)
	PathDNN	CDS	HiDRA	PathDSP
PathDNN	N/A	4.29332e-33	3.48854e-23	1.28978e-16
CDS	N/A	N/A	4.29332e-33	4.29332e-33
HiDRA	N/A	N/A	N/A	9.94782e-06
PathDSP	N/A	N/A	N/A	N/A
	PathDNN	CDS	HiDRA	PathDSP
PathDNN	N/A	PathDNN	HiDRA	PathDSP
CDS	N/A	N/A	HiDRA	PathDSP
HiDRA	N/A	N/A	N/A	HiDRA
PathDSP	N/A	N/A	N/A	N/A
Note: Top table shows p-values obtained using a two-sided Wilcoxon signed-rank test, while the bottom table shows the model that performed better (i.e., direction).

### Sheet: LCO_Cidx (Reactome)
	PathDNN	CDS	HiDRA	PathDSP
PathDNN	N/A	4.29332e-33	1.83251e-25	1.05154e-19
CDS	N/A	N/A	4.29332e-33	4.29332e-33
HiDRA	N/A	N/A	N/A	4.44306e-06
PathDSP	N/A	N/A	N/A	N/A
	PathDNN	CDS	HiDRA	PathDSP
PathDNN	N/A	PathDNN	HiDRA	PathDSP
CDS	N/A	N/A	HiDRA	PathDSP
HiDRA	N/A	N/A	N/A	HiDRA
PathDSP	N/A	N/A	N/A	N/A
Note: Top table shows p-values obtained using a two-sided Wilcoxon signed-rank test, while the bottom table shows the model that performed better (i.e., direction).

### Sheet: LCO_RMSE (Reactome)
	PathDNN	CDS	HiDRA	PathDSP
PathDNN	N/A	1.25e-32	4.96879e-13	2.80895e-08
CDS	N/A	N/A	4.77529e-32	8.08397e-32
HiDRA	N/A	N/A	N/A	0.00784135
PathDSP	N/A	N/A	N/A	N/A
	PathDNN	CDS	HiDRA	PathDSP
PathDNN	N/A	PathDNN	HiDRA	PathDSP
CDS	N/A	N/A	HiDRA	PathDSP
HiDRA	N/A	N/A	N/A	HiDRA
PathDSP	N/A	N/A	N/A	N/A
Note: Top table shows p-values obtained using a two-sided Wilcoxon signed-rank test, while the bottom table shows the model that performed better (i.e., direction).
