## Supplementary Table S10 for "Interpretable deep learning architectures for improving drug response prediction performance: myth or reality?"

### Sheet: Summary
	c_index.mean	c_index.std	mse.mean	mse.std	pcc.mean	pcc.std	r2.mean	r2.std	rmse.mean	rmse.std	scc.mean	scc.std	Number of Pathways Removed	description
KeepAll	0.849256	0.00112198	2.00586	0.0424504	0.888128	0.00123791	0.734595	0.00544365	1.39709	0.0127229	0.869015	0.00175116	0	no pathways removed
DS_75Perc	0.846227	0.00321909	2.08075	0.111825	0.884493	0.00367596	0.724313	0.0152108	1.42141	0.0355316	0.864399	0.00499906	402	removed 25% of the pathways
DS_50Perc	0.843037	0.00537013	2.21287	0.153676	0.880288	0.00690076	0.707112	0.0200564	1.46402	0.04866	0.85972	0.00856276	804	removed 50% of the pathways
keep332	0.821159	0.0092209	2.84358	0.298003	0.844562	0.0167015	0.625594	0.0381752	1.6593	0.0817085	0.820051	0.0180802	1276	kept 332 pathways (=#KEGG pathways)
keep196	0.796561	0.00949057	3.58089	0.37982	0.796666	0.0220557	0.532038	0.0465262	1.86323	0.0892322	0.774322	0.0198171	1412	kept 196 pathways (=#PID pathways)

### Sheet: KeepAll
	fold_type	avg_by	fold	pcc	pcc_std	scc	scc_std	mse	mse_std	rmse	rmse_std	r2	r2_std	c_index	c_index_std
0	cl	by_cl	4	0.88868	0.033441	0.870955	0.0439347	2.04693	0.805681	1.40633	0.262969	0.730178	0.128821	0.850523	0.0257069
1	cl	by_cl	4	0.889688	0.0347484	0.871559	0.0426689	2.01245	0.721976	1.39867	0.237002	0.733527	0.129553	0.851209	0.0237732
2	cl	by_cl	4	0.886607	0.0359018	0.867102	0.0462968	1.98392	0.636725	1.39188	0.215849	0.737689	0.11387	0.848122	0.0245564
3	cl	by_cl	4	0.888055	0.0362196	0.868971	0.0492212	1.95748	0.584642	1.38469	0.200302	0.740254	0.122775	0.849219	0.0259478
4	cl	by_cl	4	0.887454	0.0360021	0.868247	0.0468009	2.03574	0.771635	1.40579	0.243928	0.731763	0.120558	0.849095	0.0247409
5	cl	by_cl	4	0.887932	0.0340342	0.868426	0.0475246	2.00122	0.719741	1.39433	0.238895	0.734418	0.137681	0.848712	0.0252492
6	cl	by_cl	4	0.890326	0.0318252	0.871713	0.039332	1.93894	0.64781	1.37553	0.216454	0.743977	0.114108	0.850575	0.0224397
7	cl	by_cl	4	0.888607	0.03331	0.868224	0.0420864	1.97359	0.651512	1.38725	0.221631	0.738367	0.127521	0.848617	0.0236772
8	cl	by_cl	4	0.886475	0.0362219	0.867716	0.0448967	2.07095	0.767188	1.41666	0.253041	0.72644	0.1286	0.848482	0.0239079
9	cl	by_cl	4	0.88746	0.0357564	0.867233	0.0456411	2.0374	0.677122	1.40974	0.223665	0.729338	0.143777	0.848008	0.0241856

### Sheet: DS_75Perc
	fold_type	avg_by	fold	pcc	pcc_std	scc	scc_std	mse	mse_std	rmse	rmse_std	r2	r2_std	c_index	c_index_std
0	cl	by_cl	4	0.876533	0.0378191	0.855176	0.0493106	2.27274	0.95848	1.48018	0.286045	0.700923	0.156765	0.839808	0.0262511
1	cl	by_cl	4	0.887739	0.035742	0.868943	0.0434833	2.02266	0.750551	1.40098	0.244798	0.733041	0.128461	0.848854	0.0243835
2	cl	by_cl	4	0.880175	0.0393858	0.857415	0.0562645	2.23434	0.93984	1.46943	0.274075	0.701995	0.201704	0.842235	0.0276978
3	cl	by_cl	4	0.886359	0.0437628	0.867344	0.0492034	2.05085	0.898883	1.40761	0.26357	0.723201	0.229418	0.848622	0.0260392
4	cl	by_cl	4	0.882013	0.0382329	0.859806	0.054175	2.20634	0.770732	1.46541	0.242745	0.70692	0.166508	0.843398	0.0283365
5	cl	by_cl	4	0.886898	0.0349728	0.867721	0.0444103	1.98132	0.670487	1.38929	0.226275	0.738834	0.110159	0.848288	0.0249955
6	cl	by_cl	4	0.886738	0.0333193	0.868097	0.0424175	2.03972	0.677263	1.41063	0.223256	0.731095	0.119186	0.848246	0.023583
7	cl	by_cl	4	0.886602	0.0377201	0.867687	0.0475445	1.99769	0.655245	1.39641	0.218472	0.736659	0.114883	0.84852	0.0253747
8	cl	by_cl	4	0.886005	0.037607	0.866471	0.0455062	1.98043	0.665751	1.38994	0.22022	0.737399	0.136839	0.847455	0.0241403
9	cl	by_cl	4	0.885863	0.0349593	0.865329	0.0466517	2.02144	0.679327	1.4042	0.222845	0.733069	0.125645	0.846847	0.0245381

### Sheet: DS_50perc
	fold_type	avg_by	fold	pcc	pcc_std	scc	scc_std	mse	mse_std	rmse	rmse_std	r2	r2_std	c_index	c_index_std
0	cl	by_cl	4	0.874051	0.0362861	0.852482	0.0478146	2.28213	0.768033	1.49116	0.242019	0.699082	0.134793	0.838228	0.0249881
1	cl	by_cl	4	0.886319	0.0328337	0.866533	0.0422217	2.07746	0.754635	1.42168	0.237254	0.725843	0.140738	0.847337	0.0237841
2	cl	by_cl	4	0.871955	0.0320365	0.84718	0.0424692	2.47195	1.06345	1.54346	0.299445	0.674529	0.180964	0.835221	0.0220978
3	cl	by_cl	4	0.883478	0.0331529	0.86251	0.0429011	2.1588	0.799216	1.44731	0.253165	0.714266	0.147554	0.844736	0.0233836
4	cl	by_cl	4	0.867463	0.0361944	0.845537	0.0484765	2.44623	0.923208	1.54037	0.271111	0.677533	0.167454	0.834052	0.0244011
5	cl	by_cl	4	0.885956	0.0316075	0.867149	0.0415409	2.02325	0.696471	1.4046	0.224404	0.731285	0.157432	0.847634	0.0230102
6	cl	by_cl	4	0.878364	0.0370104	0.857177	0.0496955	2.19682	0.829183	1.45981	0.256496	0.709077	0.157728	0.841958	0.0259391
7	cl	by_cl	4	0.883486	0.0364842	0.864149	0.0462567	2.18623	0.920738	1.45171	0.280659	0.711495	0.148369	0.84587	0.0249505
8	cl	by_cl	4	0.885811	0.0316257	0.867718	0.0418105	2.23833	0.990648	1.46759	0.290701	0.697961	0.230177	0.847588	0.0236023
9	cl	by_cl	4	0.886003	0.0343236	0.866768	0.0419507	2.04751	0.695881	1.41255	0.228467	0.730048	0.11941	0.847748	0.022832

### Sheet: Keep332
	fold_type	avg_by	fold	pcc	pcc_std	scc	scc_std	mse	mse_std	rmse	rmse_std	r2	r2_std	c_index	c_index_std
0	cl	by_cl	4	0.850122	0.0394108	0.824642	0.0516259	3.35389	1.92079	1.77359	0.456362	0.563778	0.256247	0.821564	0.0245635
1	cl	by_cl	4	0.838477	0.034844	0.818754	0.0480138	2.80588	0.795144	1.66007	0.223713	0.633505	0.134458	0.820854	0.0239646
2	cl	by_cl	4	0.83121	0.0507979	0.803878	0.0590174	2.87709	1.18892	1.67434	0.27145	0.619864	0.212996	0.81309	0.026914
3	cl	by_cl	4	0.85113	0.0433616	0.824165	0.0561734	2.64429	0.9119	1.60595	0.255361	0.649028	0.214582	0.82378	0.0266392
4	cl	by_cl	4	0.861636	0.0403195	0.835939	0.0542377	2.60652	1.07588	1.58657	0.298863	0.656907	0.178772	0.829175	0.0268223
5	cl	by_cl	4	0.812638	0.0380195	0.788309	0.0454446	3.3067	1.08971	1.79758	0.274575	0.562453	0.241714	0.804724	0.0219613
6	cl	by_cl	4	0.841718	0.0364528	0.815868	0.0484508	2.80163	0.961831	1.65386	0.257631	0.62811	0.218385	0.816722	0.0236947
7	cl	by_cl	4	0.831484	0.0419467	0.803859	0.0537813	2.96702	0.974931	1.70202	0.264877	0.612686	0.157165	0.815608	0.025746
8	cl	by_cl	4	0.861822	0.0345459	0.835873	0.0430819	2.63677	1.08325	1.59749	0.291166	0.650062	0.19171	0.829445	0.0222946
9	cl	by_cl	4	0.86538	0.0336072	0.849219	0.0415229	2.43599	0.826955	1.54155	0.244155	0.679551	0.153743	0.836633	0.0225551

### Sheet: Keep196
	fold_type	avg_by	fold	pcc	pcc_std	scc	scc_std	mse	mse_std	rmse	rmse_std	r2	r2_std	c_index	c_index_std
0	cl	by_cl	4	0.817541	0.0364166	0.7905	0.0489221	3.4475	1.39543	1.82514	0.341123	0.549896	0.21586	0.802822	0.0231391
1	cl	by_cl	4	0.780011	0.0418226	0.757777	0.0554355	3.56323	0.806578	1.87596	0.209779	0.534543	0.154915	0.791838	0.0250374
2	cl	by_cl	4	0.791477	0.0417188	0.766881	0.0497128	3.52873	1.0777	1.86116	0.254615	0.534114	0.281419	0.793817	0.0232931
3	cl	by_cl	4	0.772506	0.0381669	0.753925	0.046701	3.93821	1.33515	1.96194	0.298315	0.488451	0.191763	0.784702	0.0219608
4	cl	by_cl	4	0.818275	0.0393591	0.799271	0.0483551	3.51808	1.66941	1.83551	0.385994	0.542954	0.226004	0.80812	0.0256947
5	cl	by_cl	4	0.758618	0.0448599	0.740132	0.0548128	4.48076	2.87907	2.05902	0.491115	0.421335	0.373614	0.779415	0.024503
6	cl	by_cl	4	0.82062	0.0379673	0.795537	0.047377	3.25584	1.37192	1.77702	0.313139	0.563251	0.358296	0.805498	0.0228714
7	cl	by_cl	4	0.808009	0.041799	0.785862	0.056551	3.13498	0.779291	1.75794	0.211229	0.589185	0.171556	0.804134	0.0269852
8	cl	by_cl	4	0.785351	0.0336926	0.768242	0.0430585	3.5317	0.873651	1.86699	0.214559	0.540983	0.130446	0.793515	0.0208065
9	cl	by_cl	4	0.814251	0.046649	0.785089	0.0581986	3.40989	1.5159	1.81161	0.357722	0.555669	0.214677	0.801747	0.0272817
