## Supplementary Table S11 for "Interpretable deep learning architectures for improving drug response prediction performance: myth or reality?"

### Sheet: legend
LEGEND	description
SPLITS	Used the fixed LPO splits
lpo_filt	Testing set: only <drug,ccl> pairs in CTRP that are common with the testing set (fold=4) of GDSC (i.e. pair should have a label in GDSC)
lpo_any	Testing set: all <drug,ccl> pairs in CTRP that are not in the training and validation set (fold!=4) of GDSC, but the ccls and the drugs are both in GDSC (i.e. optional GDSC label)
lco	Testing set: all ccls that are not in GDSC, but drugs that are in GDSC
ldo	Testing set: all drugs that are not in GDSC but have at least one shared target with any GDSC drug; ccl must be in GDSC
Models were trained using AUC drug responses in GDSC to predict AUC drg responses in CTRPv2.

### Sheet: meta
	num_pairs	unq_ccls	unq_drugs
lpo_filt	6153	558	84
lpo_any	15476	559	84
lco	17959	255	84
ldo	44446	559	94

### Sheet: lpo_filt
	SCC.mean	SCC.stdev	PCC.mean	PCC.stdev	MSE.mean	MSE.stdev	RMSE.mean	RMSE.stdev	R2.mean	R2.stdev	C_index.mean	C_index.stdev
PathDSP (GEx, T)	0.541839	0.261426	0.52865	0.291185	127.739	26.0613	11.2381	1.20319	-66.5391	464.644	0.710518	0.113095
HiDRA (GEx, T)	0.538171	0.264813	0.542917	0.27933	128.038	26.0731	11.2514	1.20273	-66.7853	470.141	0.709208	0.115531
MLP (GEx, T)	0.513966	0.275864	0.518708	0.290771	129.317	26.4694	11.3068	1.21472	-67.3265	469.097	0.700636	0.117474
CDS (GEx, T)	0.51071	0.263675	0.52348	0.286674	128.154	26.1234	11.2563	1.2052	-66.984	471.353	0.697409	0.114813
PathDNN (GEx, T)	0.505286	0.277152	0.51248	0.294429	128.538	26.2771	11.2728	1.21009	-67.0841	470.228	0.69498	0.120057

### Sheet: lpo_any
	SCC.mean	SCC.stdev	PCC.mean	PCC.stdev	MSE.mean	MSE.stdev	RMSE.mean	RMSE.stdev	R2.mean	R2.stdev	C_index.mean	C_index.stdev
HiDRA (GEx, T)	0.51138	0.172589	0.488185	0.192454	128.356	22.3934	11.2814	1.04341	-27.538	22.8947	0.687176	0.0681353
PathDSP (GEx, T)	0.506435	0.181316	0.482424	0.200014	128.124	22.3921	11.271	1.0446	-27.5059	22.9557	0.686316	0.0726773
MLP (GEx, T)	0.488104	0.175672	0.46628	0.194345	129.713	22.7976	11.3401	1.05697	-27.8836	23.2995	0.679815	0.0695628
PathDNN (GEx, T)	0.468817	0.173447	0.453822	0.194885	128.937	22.6071	11.3063	1.0516	-27.7059	23.1393	0.671086	0.0681027
CDS (GEx, T)	0.461317	0.174646	0.458392	0.193514	128.698	22.4553	11.2963	1.04566	-27.6343	23.0644	0.667618	0.0684958

### Sheet: lco
	SCC.mean	SCC.stdev	PCC.mean	PCC.stdev	MSE.mean	MSE.stdev	RMSE.mean	RMSE.stdev	R2.mean	R2.stdev	C_index.mean	C_index.stdev
PathDSP (GEx, T)	0.50975	0.129655	0.445329	0.147521	129.504	22.3742	11.3338	1.02576	-26.1757	20.6527	0.683158	0.0514697
HiDRA (GEx, T)	0.503584	0.139835	0.45393	0.149478	129.782	22.5375	11.3455	1.03241	-26.2344	20.6605	0.680854	0.0543009
PathDNN (GEx, T)	0.483016	0.131919	0.437102	0.143082	130.639	22.6254	11.383	1.03463	-26.3921	20.6405	0.674548	0.0527887
MLP (GEx, T)	0.481212	0.137978	0.440614	0.152218	131.869	22.8178	11.4365	1.0394	-26.6206	20.6566	0.673511	0.054154
CDS (GEx, T)	0.473611	0.123854	0.440598	0.135868	130.122	22.4006	11.361	1.02635	-26.2788	20.5604	0.669557	0.048947

### Sheet: ldo
	SCC.mean	SCC.stdev	PCC.mean	PCC.stdev	MSE.mean	MSE.stdev	RMSE.mean	RMSE.stdev	R2.mean	R2.stdev	C_index.mean	C_index.stdev
MLP (GEx, T)	0.21992	0.118399	0.194299	0.123637	152.617	18.9492	12.3255	0.83626	-35.9523	24.4584	0.573247	0.0404877
HiDRA (GEx, T)	0.18864	0.110123	0.187533	0.114362	150.968	18.5302	12.2595	0.821171	-35.5289	24.1083	0.563955	0.0377175
PathDNN (GEx, T)	0.167779	0.115227	0.159329	0.0976242	152.861	18.9047	12.3356	0.833696	-36.0013	24.451	0.556883	0.0407564
PathDSP (GEx, T)	0.163449	0.116701	0.149376	0.112548	150.876	18.5491	12.2556	0.823605	-35.5156	24.141	0.554919	0.0397698
CDS (GEx, T)	0.161856	0.111879	0.106619	0.105357	151.827	18.6178	12.2943	0.823902	-35.7363	24.2732	0.554214	0.0393091
